# Early-life feeding accelerates gut microbiome maturation in piglets

**DOI:** 10.1101/2020.09.30.320275

**Authors:** R. Choudhury, A. Middelkoop, W.J.J. Gerrits, B. Kemp, J.E. Bolhuis, M. Kleerebezem

**Affiliations:** Host-Microbe Interactomics Group, Department of Animal Sciences, Wageningen University & Research, P.O. Box 338, 6700 AH Wageningen, The Netherlands; Adaptation Physiology Group, Department of Animal Sciences, Wageningen University & Research, P.O. Box 338, 6700 AH Wageningen, The Netherlands; Animal Nutrition Group, Department of Animal Sciences, Wageningen University & Research, P.O. Box 338, 6700 AH Wageningen, The Netherlands

**Keywords:** early-life, development, fibre, feeding strategies, microbiota, neonatal, pig, suckling, weaning

## Abstract

Early-life microbiome perturbations have been suggested to have important effects on host development, physiology, and behaviour, which can persist throughout life. We hypothesise that early feeding (access to a pre-weaning fibrous diet) can affect gut microbiome colonisation and development in neonatal piglets. In this longitudinal study, a customised fibrous diet was provided to early-fed piglets (EF; 6 litters) starting two days after birth until weaning (28 days of age) in addition to mother’s milk, whereas control piglets (CON; 4 litters) suckled sow’s milk only. Rectal swabs were collected at multiple timepoints until six weeks of age (i.e., 2 weeks post-weaning) to investigate intestinal microbiota composition development over time using 16S rRNA gene profiling (n = 10 piglets per treatment). We observed a dynamic intestinal microbiota colonisation pattern during the pre-weaning period in both treatment groups, which rapidly stabilised within 2 weeks post-weaning. The microbial (alpha) diversity increased with age and seemed to reach a plateau in the early post-weaning time-point (day+5). The homogenous post-weaning microbiota was represented by microbial groups including *Prevotella, Roseburia, Faecalibacterium, Ruminococcus, Megasphaera, Catenibacterium* and *Subdoligranulum*. Remarkably, early feeding of neonatal piglets resulted in accelerated maturation of the intestinal microbiota at pre-weaning time-points, characterised by increased rate of microbial diversity and expanded colonisation of typical post-weaning associated microbial groups (mentioned above) at pre-weaning stages. The acceleration in EF piglets was illustrated by the simultaneous emergence of typical post-weaning-associated microbial groups and a more rapid decline of typical early-life/pre-weaning microbial genera. In addition, the individual eating behaviour scores of the piglets quantitatively correlated with the accelerated change of their microbiome. Overall, these findings show the importance of early-life nutritional strategies to influence the gut microbiota maturation in piglets.
