## Supplemental table 2 for "Early-life feeding accelerates gut microbiome maturation in piglets"

### Sheet: Differential abundance analysis
Supplementary table 2: Differential abundance analysis of intestinal microbiota in control (CON) and early fed (EF) piglets from day 15 onwards (using EdgeR test in CLC genomics workbench). The microbial genera having ≥ 0.1% average relative abundance in at least one time-point are listed here and are sorted by their combined relative abundance across all time-points.
		Day 15				Day 21				Day 28				Day +2				Day +5				Day +14
Genus	Combined abundance (%)	CON_15	EF_15	P-value_15	FDR_15	CON_21	EF_21	P-value_21	FDR_21	CON_28	EF_28	P-value_28	FDR_28	CON_+2	EF_+2	P-value_+2	FDR_+2	CON_+5	EF_+5	P-value_+5	FDR_+5	CON_+14	EF_+14	P-value_+14	FDR_+14
Prevotella 9	0.0633433	0.000163	0.00452	3.32243e-06	0.000340216	0.00269	0.02	0.00228057	0.0307277	0.000301	0.04	1.49505e-12	7.65465e-10	0.1	0.12	0.467633	1	0.09	0.14	0.303424	1	0.15	0.16	0.775582	1
Escherichia-Shigella	0.062919	0.16	0.16	0.751391	1	0.16	0.05	0.0306703	0.186053	0.04	0.07	0.685538	1	0.00147	0.01	0.000124622	0.00531722	8.83e-05	0.00211	7.47541e-05	0.0237077	4.79e-05	5.54e-05	0.784016	1
Bacteroides	0.0618468	0.16	0.11	0.154823	0.614491	0.08	0.03	0.00152426	0.0241406	0.04	0.00477	3.96351e-05	0.000699764	0.00456	0.0031	0.417998	1	0.000247	6.74e-05	0.0190618	0.633779	2.56e-05	2.49e-05	1	1
Lactobacillus	0.0480744	0.03	0.00947	0.0350254	0.270236	0.02	0.03	0.803859	1	0.02	0.05	0.19165	0.500637	0.05	0.00774	0.000409559	0.0110952	0.05	0.05	0.719922	1	0.07	0.06	0.80069	1
Clostridium sensu stricto 1	0.0448657	0.03	0.04	0.905541	1	0.03	0.1	0.283083	0.747107	0.04	0.06	0.891587	1	0.07	0.06	0.00516194	0.0789036	0.00389	0.00929	0.104255	1	0.04	0.04	0.887182	1
Lachnoclostridium	0.0256368	0.07	0.11	0.946944	1	0.05	0.01	0.000283846	0.00745342	0.01	0.00534	0.126384	0.367663	0.00365	0.0052	0.95691	1	0.00415	0.00642	0.229403	1	0.00175	0.00228	0.52992	1
Christensenellaceae R-7 group	0.0243122	0.04	0.02	0.131641	0.580352	0.07	0.05	0.203517	0.602317	0.09	0.01	0.000137394	0.00206899	0.03	0.01	0.294661	0.973331	0.03	0.01	0.100225	1	0.00354	0.00513	0.630839	1
Blautia	0.021221	0.000242	0.00262	1.53023e-05	0.000979346	0.000805	0.00527	0.00146377	0.0241406	0.00134	0.01	2.59124e-06	7.06261e-05	0.01	0.04	0.0616776	0.395151	0.08	0.06	0.404868	1	0.04	0.03	0.859631	1
[Eubacterium] coprostanoligenes group	0.0205779	0.01	0.02	0.237013	0.793141	0.03	0.05	0.566261	1	0.03	0.02	0.33756	0.714177	0.03	0.02	0.527447	1	0.02	0.01	0.405668	1	0.01	0.01	0.977283	1
Subdoligranulum	0.0203421	0.00108	0.000892	0.69675	1	0.00109	0.02	1.34251e-05	0.00114561	0.00597	0.04	0.00665559	0.0459197	0.03	0.03	0.800956	1	0.04	0.04	0.910588	1	0.03	0.04	0.779134	1
Roseburia	0.0191627	5.79e-05	0.000196	0.170145	0.640544	0.000488	0.0019	0.0121644	0.0958181	0.000305	0.0082	6.64782e-08	2.8364e-06	0.02	0.03	0.884191	1	0.03	0.03	0.933606	1	0.07	0.06	0.782383	1
Megasphaera	0.016725	0.00649	0.00688	0.97531	1	0.00143	0.02	0.00131274	0.0237224	0.00426	0.03	0.0207408	0.112971	0.03	0.02	0.744716	1	0.03	0.03	0.8506	1	0.02	0.02	0.524211	1
uncultured bacterium-07	0.0159241	0.00722	0.01	0.395927	1	0.01	0.01	0.985868	1	0.00722	0.01	0.605372	1	0.04	0.01	0.0247012	0.218052	0.02	0.02	0.482144	1	0.01	0.02	0.640915	1
Faecalibacterium	0.015822	0.000163	0.00015	0.660523	1	0.000541	0.00842	8.19212e-05	0.00299597	0.000168	0.00828	1.93861e-08	9.02337e-07	0.00563	0.02	0.14669	0.681746	0.04	0.04	0.985052	1	0.05	0.04	0.996449	1
Fusobacterium	0.0155868	0.01	0.00238	0.080571	0.429712	0.01	0.00623	0.137444	0.475483	0.00492	0.00367	0.485178	0.920041	0.00015	0.00013	0.629881	1	0.000121	8.79e-06	0.0214774	0.633779	3.19e-06	0	0.956522	1
Prevotella 7	0.0150465	0.000463	0.0014	0.535511	1	0.00222	0.01	0.0104495	0.0877069	0.000725	0.03	2.62089e-06	7.06261e-05	0.03	0.02	0.808748	1	0.01	0.02	0.338323	1	0.03	0.04	0.553735	1
Prevotellaceae NK3B31 group	0.0144305	0.00374	0.01	0.0442752	0.304953	0.0038	0.00845	0.384598	0.911639	0.00107	0.00891	0.00272551	0.0232454	0.03	0.03	0.585578	1	0.02	0.03	0.123505	1	0.01	0.02	0.290447	1
Enterococcus	0.0143874	0.04	0.02	0.603222	1	0.05	0.0093	0.0292086	0.180178	0.02	0.00846	0.156827	0.431695	5.72e-05	0.01	5.2301e-08	1.33891e-05	0	2.93e-06	1	1	0	0	1	1
[Ruminococcus] gauvreauii group	0.0140667	0.00779	0.00663	0.95595	1	0.02	0.03	0.532589	1	0.01	0.02	0.376251	0.770562	0.02	0.02	0.199247	0.805762	0.03	0.02	0.454522	1	0.01	0.01	0.941151	1
Streptococcus	0.0128735	0.02	0.00869	0.0657413	0.378197	0.02	0.01	0.0151547	0.109861	0.01	0.02	0.66957	1	0.00322	0.00157	0.0596793	0.391741	0.000312	0.000709	0.0732443	1	0.000869	0.000917	0.99705	1
Ruminococcaceae UCG-002	0.0123618	0.02	0.02	0.315414	0.891341	0.02	0.03	0.54648	1	0.02	0.01	0.374062	0.769155	0.01	0.00785	0.451915	1	0.02	0.01	0.259907	1	0.0058	0.00797	0.526079	1
Ruminococcaceae UCG-005	0.0118821	0.00726	0.00376	0.249131	0.79722	0.0091	0.02	0.345835	0.859551	0.01	0.02	0.846894	1	0.02	0.02	0.681491	1	0.01	0.02	0.391193	1	0.01	0.02	0.565882	1
uncultured-15	0.011854	0.02	0.02	0.44689	1	0.00572	0.00795	0.994126	1	0.1	0.00221	1.30014e-09	8.32089e-08	0.00449	0.00598	0.87542	1	0.00609	0.00496	0.816553	1	0.00294	0.00412	0.601629	1
Prevotella 1	0.0111455	0.000355	0.00161	0.00738466	0.105026	0.000787	0.00387	0.0257862	0.165389	0.000224	0.0029	0.000107803	0.00167257	0.03	0.02	0.0961871	0.508809	0.01	0.02	0.0629287	1	0.01	0.02	0.629334	1
Prevotella 2	0.0109119	0.004	0.02	0.044748	0.304953	0.00971	0.02	0.473411	1	0.00356	0.00975	0.203121	0.514842	0.01	0.01	0.607741	1	0.01	0.01	0.999319	1	0.02	0.01	0.663046	1
Phascolarctobacterium	0.0106873	0.00625	0.02	0.0538108	0.340061	0.01	0.02	0.855695	1	0.00786	0.00739	0.839044	1	0.02	0.01	0.047127	0.349696	0.01	0.01	0.803396	1	0.00577	0.00786	0.231369	1
Olsenella	0.009599	0.06	0.01	0.0163336	0.177932	0.01	0.00198	0.00159845	0.0241406	0.00137	0.02	0.000379275	0.00441338	0.00964	0.01	0.313801	0.997927	0.0054	0.00331	0.4959	1	0.00328	0.00394	0.847904	1
Alloprevotella	0.00953696	0.00688	0.00481	0.846732	1	0.01	0.00872	0.173495	0.545917	0.00492	0.00701	0.611807	1	0.00528	0.02	0.182679	0.772991	0.02	0.02	0.459121	1	0.01	0.02	0.403462	1
Romboutsia	0.00926628	0.00847	0.01	0.932112	1	0.02	0.03	0.854765	1	0.04	0.02	0.0989109	0.312607	0.01	0.00343	0.00698521	0.0931442	0.000618	0.000472	0.598155	1	0.000799	0.000757	0.77792	1
Ruminococcus 1	0.0089613	0.000431	0.000742	0.208356	0.735712	0.000794	0.00522	6.55521e-05	0.00279689	0.00357	0.0086	0.0193278	0.108745	0.02	0.01	0.0489558	0.353034	0.02	0.01	0.92734	1	0.01	0.02	0.35234	1
Catenibacterium	0.00854102	1.09e-05	1.15e-05	1	1	5.59e-05	0.00107	2.23846e-05	0.00143261	0.000417	0.00795	3.55803e-05	0.000650611	0.00563	0.02	0.0374601	0.29507	0.03	0.02	0.252008	1	0.01	0.01	0.821431	1
uncultured-17	0.00802759	0.00212	0.00389	0.581473	1	0.00405	0.02	0.130366	0.466296	0.01	0.02	0.822868	1	0.02	0.00514	0.0517798	0.364935	0.00213	0.00299	0.600215	1	0.00886	0.01	0.88013	1
Ruminococcaceae NK4A214 group	0.0079849	0.01	0.00425	0.189556	0.688315	0.01	0.02	0.899858	1	0.00809	0.01	0.801455	1	0.01	0.00711	0.639327	1	0.01	0.00709	0.277072	1	0.0045	0.00568	0.611907	1
Helicobacter	0.00777506	0.01	0.0075	0.522595	1	0.02	0.00408	0.0807387	0.333295	0.05	0.03	0.229897	0.557855	0.000148	0.01	6.36503e-05	0.00362099	0.000124	0.000325	0.2394	1	2.56e-05	0.000122	0.213019	1
Anaerovibrio	0.00763424	0.00038	0.000238	0.84571	1	0.00129	0.00144	0.684324	1	3.21e-05	0.0015	1.9903e-05	0.000407613	0.02	0.01	0.140888	0.668499	0.00735	0.01	0.179593	1	0.01	0.01	0.899404	1
Lachnospiraceae NK4A136 group	0.00757161	0.00121	0.000454	0.0973967	0.472376	0.00261	0.00193	0.252613	0.69239	0.004	0.00599	0.996807	1	0.03	0.01	0.130459	0.642259	0.00679	0.00637	0.807422	1	0.00427	0.00515	0.631214	1
Holdemanella	0.00756861	0.000879	0.01	0.000192215	0.00820117	0.00501	0.02	0.167498	0.545917	0.00506	0.01	0.0842945	0.294228	0.0038	0.00933	0.759585	1	0.00939	0.00551	0.161869	1	0.00625	0.00804	0.651337	1
Treponema 2	0.0069738	0.00189	0.00161	0.600561	1	0.000984	0.00431	0.103414	0.392206	0.03	0.00409	0.00187226	0.017429	0.01	0.02	0.0301842	0.253349	0.00497	0.0051	0.723042	1	0.00204	0.003	0.595318	1
Coprococcus 3	0.0068617	0.000148	3.08e-05	0.0444382	0.304953	0.00296	0.00672	0.153037	0.515736	0.00789	0.00495	0.441723	0.853398	0.02	0.00796	0.396843	1	0.02	0.00833	0.208911	1	0.00474	0.00403	0.76885	1
uncultured-06	0.00657965	0.00238	0.00166	0.162299	0.629525	0.00519	0.00225	0.0813708	0.333295	0.00467	0.00707	0.875306	1	0.00363	0.00631	0.864862	1	0.00865	0.01	0.378061	1	0.03	0.01	0.615086	1
uncultured-18	0.00653317	0.00472	0.0089	0.0742698	0.413328	0.00516	0.01	0.531198	1	0.01	0.00459	0.0352793	0.168813	0.00978	0.00686	0.620757	1	0.01	0.00768	0.478547	1	0.0048	0.00536	0.762153	1
Shuttleworthia	0.0063375	0.0008	2.69e-05	0.0143056	0.166465	0.00189	0.00124	0.935872	1	0.000429	0.0079	0.00276947	0.0232454	0.00149	0.00193	0.885066	1	0.00642	0.00258	0.330186	1	0.03	0.03	0.879561	1
Rikenellaceae RC9 gut group	0.00631137	0.00561	0.00554	0.668866	1	0.00383	0.00816	0.331448	0.844287	0.02	0.00413	0.00244542	0.0215872	0.00765	0.00726	0.636503	1	0.00739	0.00716	0.875812	1	0.0042	0.00538	0.583804	1
Turicibacter	0.00611649	0.00337	0.00785	0.404158	1	0.00503	0.03	0.0988665	0.380599	0.01	0.01	0.643801	1	0.01	0.00726	0.199867	0.805762	0.0011	0.00213	0.217925	1	0.00188	0.00266	0.822189	1
Cloacibacillus	0.00605744	0.03	0.04	0.846457	1	0.03	0.00237	0.00432065	0.0460869	0.00463	6.5e-05	9.18886e-05	0.00147022	4.71e-05	1.41e-05	0.250448	0.907097	1.18e-05	2.93e-06	0.70312	1	0	0	1	1
uncultured-20	0.00601256	0.00543	0.02	0.0069753	0.102039	0.02	0.02	0.841837	1	0.03	0.00731	0.0482254	0.202389	0.00296	0.00527	0.963992	1	0.00105	0.000861	0.584825	1	0.000479	0.000574	0.884435	1
Campylobacter	0.00585199	0.01	0.01	0.329059	0.913228	0.00456	0.00353	0.251991	0.69239	0.03	0.00283	0.000189798	0.00262639	0.000983	0.00603	6.32375e-05	0.00362099	0.00116	0.00162	0.473758	1	0.000632	0.000357	0.454351	1
Succinivibrio	0.00569002	3.26e-05	0.00449	6.52542e-10	3.34102e-07	1.12e-05	0.00248	2.30464e-08	5.89988e-06	5.21e-05	0.00676	1.86625e-08	9.02337e-07	0.02	0.02	0.452369	1	0.00277	0.00608	0.111275	1	0.00246	0.00302	0.385436	1
Chlamydia	0.0056605	0.00055	7.69e-06	0.00158714	0.0361153	0.000865	0.00412	0.10613	0.396632	0.04	0.05	0.38832	0.774967	0.000714	0.00852	0.000591569	0.014423	0.0014	0.000422	0.16847	1	0.00104	9.7e-05	0.0406236	1
Ambiguous_taxa-13	0.00559408	3.98e-05	0.000119	0.139116	0.5878	0.00019	0.000372	0.607043	1	0.00024	0.000868	0.0709842	0.261467	0.01	0.00321	0.000204001	0.00776779	0.00859	0.00892	0.835568	1	0.01	0.02	0.378278	1
Collinsella	0.00519315	0.00564	0.00085	0.000847411	0.0241041	0.02	0.01	0.135593	0.47227	0.00232	0.00793	0.0325971	0.160575	0.00387	0.0049	0.357873	1	0.00694	0.00363	0.161696	1	0.00445	0.00422	0.933372	1
Peptostreptococcus	0.00492686	0.00278	0.00382	0.803911	1	0.00658	0.000979	0.00465689	0.0479305	0.00556	0.00266	0.0844757	0.294228	0.00016	0.00029	0.604246	1	7.36e-05	0	0.0101767	0.469547	3.19e-06	0	0.956522	1
Dorea	0.00490213	0.000351	0.00251	0.000784492	0.023627	0.00405	0.0031	0.459669	1	0.0019	0.0026	0.836063	1	0.00413	0.00296	0.0956978	0.508809	0.00855	0.00607	0.388842	1	0.01	0.00617	0.432954	1
Ruminococcaceae UCG-008	0.00454408	0.000214	3.84e-06	1.34245e-05	0.000979346	4.85e-05	0.00059	0.000225219	0.00640624	0.000489	0.000803	0.512753	0.934626	0.00346	0.00715	0.530501	1	0.01	0.01	0.52631	1	0.01	0.01	0.858268	1
Solobacterium	0.00447407	0.000565	0.000131	0.00238508	0.0469677	0.000518	0.00349	0.00314101	0.0373999	0.000385	0.00536	2.66275e-05	0.000524356	0.00893	0.00588	0.292242	0.973331	0.01	0.01	0.948088	1	0.0057	0.00542	0.971298	1
Ruminococcaceae UCG-014	0.00434302	7.6e-05	0.000108	0.557043	1	0.000813	0.00211	0.197785	0.592199	0.00186	0.00411	0.0466374	0.197342	0.00108	0.00969	1.90894e-05	0.00195475	0.01	0.01	0.567738	1	0.01	0.00959	0.412047	1
Parabacteroides	0.00428278	0.00611	0.00895	0.905673	1	0.00528	0.00745	0.76397	1	0.00619	0.00272	0.0608613	0.234596	0.00257	0.00472	0.458905	1	0.000774	0.00114	0.147201	1	0.000498	0.000488	0.849522	1
Succiniclasticum	0.00423271	0.000152	0.000177	0.799839	1	0.000496	0.00209	0.224896	0.646892	0.0002	0.00898	0.000276474	0.0036296	0.00155	0.02	0.000565931	0.014423	0.0059	0.02	0.108028	1	0.000645	0.000817	0.70887	1
Veillonella	0.00417187	0.0017	0.00218	0.837436	1	0.00133	0.000428	0.0197868	0.135078	0.000289	9.95e-05	0.0898642	0.3027	2.54e-06	2.82e-06	1	1	0	2.93e-06	1	1	0	0	1	1
Oribacterium	0.00371988	3.62e-05	3.08e-05	1	1	0.000142	0.00119	0.00134365	0.0237224	0.000264	0.00284	4.14833e-05	0.000707982	0.00489	0.00441	0.123598	0.614388	0.00609	0.00758	0.694395	1	0.01	0.01	0.92201	1
Methanobrevibacter	0.00352779	0.00895	0.01	0.825986	1	0.00958	0.00975	0.528269	1	0.00599	0.00315	0.124384	0.366004	0.00196	0.00157	0.439852	1	0.0017	0.000993	0.219761	1	0.000377	0.000549	0.577445	1
Mitsuokella	0.00351263	3.26e-05	0.00108	0.00296768	0.0542661	4.1e-05	0.000262	0.271237	0.727085	0.00154	0.00589	0.0925871	0.304314	0.00719	0.00552	0.193802	0.793811	0.00462	0.0046	0.986083	1	0.00531	0.00365	0.683495	1
Actinomyces	0.00349608	0.0098	0.00243	0.0335369	0.270236	0.00659	0.000778	0.00123926	0.0235	0.00276	0.000398	0.00659555	0.0459197	5.34e-05	6.2e-05	0.907691	1	2.35e-05	2.34e-05	1	1	1.28e-05	5.54e-06	0.627373	1
Tyzzerella 4	0.00335405	0.000579	0.00063	0.729717	1	0.00124	4.37e-06	6.29446e-05	0.00279689	2e-05	3.83e-06	0.424471	0.83458	6.36e-06	0	0.573807	1	5.89e-06	2.93e-06	1	1	3.19e-06	0	0.956522	1
Catenisphaera	0.00326709	0.000366	0.000504	0.356271	0.950057	0.00166	0.0093	0.00505517	0.0479305	0.00158	0.004	0.0617123	0.235796	0.00269	0.0043	0.838976	1	0.00956	0.00702	0.42879	1	0.00334	0.00497	0.38496	1
[Eubacterium] hallii group	0.00317054	0.00142	0.000181	0.000920202	0.024797	0.00156	0.00182	0.884808	1	0.00161	0.00275	0.290706	0.640657	0.00197	0.00345	0.74898	1	0.00717	0.00582	0.598946	1	0.00756	0.00628	0.901977	1
Dialister	0.00309135	1.81e-05	0.000104	0.142668	0.591992	0.000127	4.81e-05	0.0967458	0.380599	0.00012	0.00424	0.00061201	0.006667	0.000237	0.00386	0.0201215	0.187313	0.00366	0.00412	0.959659	1	0.02	0.01	0.671792	1
Desulfovibrio	0.00298524	0.00342	0.00344	0.774883	1	0.00608	0.00464	0.128598	0.463679	0.00759	0.00286	0.00570828	0.0423571	0.00158	0.00185	0.86473	1	0.00122	0.00131	0.624141	1	0.00103	0.0013	0.521764	1
Sharpea	0.00295452	0.00983	0.0097	0.65216	1	0.02	0.00198	0.004756	0.0479305	0.00095	0.00635	0.152828	0.42509	0.00131	0.0004	0.0284054	0.242393	0.00206	0.000228	0.00699707	0.398055	2.56e-05	5.54e-06	0.34527	1
Family XIII AD3011 group	0.00290884	0.00172	0.0013	0.611396	1	0.00616	0.00704	0.726117	1	0.00849	0.00197	0.00392975	0.031438	0.00349	0.00207	0.280752	0.96886	0.00296	0.0019	0.380611	1	0.00158	0.00186	0.89162	1
Lachnospiraceae ND3007 group	0.00265213	0	3.46e-05	0.015688	0.174614	1.49e-05	0.00233	1.01606e-11	5.2022e-09	8.01e-06	0.00157	1.31674e-11	1.68542e-09	0.000626	0.00426	0.000294189	0.00886523	0.01	0.00776	0.287973	1	0.00528	0.00427	0.647601	1
[Bacteroides] pectinophilus group	0.0025869	0	0	1	1	0	1.75e-05	0.194226	0.584962	0	0.00138	9.91495e-09	5.6405e-07	0.000887	0.00569	0.0322342	0.261967	0.00814	0.00526	0.495715	1	0.01	0.00577	0.599454	1
[Eubacterium] nodatum group	0.00256795	0.00603	0.00191	0.0411517	0.300996	0.00377	0.00203	0.077942	0.333295	0.00293	0.00306	0.957344	1	0.000742	0.00174	0.11416	0.578713	0.00175	0.0013	0.737145	1	0.0019	0.00194	0.838364	1
Fournierella	0.00245844	0.01	0.00406	0.140062	0.5878	0.00378	0.00397	0.394863	0.917249	0.000998	0.000448	0.487934	0.921853	0.00128	0.00105	0.160696	0.721722	0.00373	0.0022	0.401859	1	0.0015	0.00159	0.936786	1
Bifidobacterium	0.00237507	0.00608	0.00413	0.689377	1	0.00383	0.00119	0.0929698	0.374807	0.000493	0.00128	0.284891	0.634192	0.0012	0.000155	0.0162134	0.156628	3.53e-05	8.79e-06	0.135606	1	3.19e-06	0	0.956522	1
Fusicatenibacter	0.00233916	0.000546	0.00254	0.0321903	0.266946	0.00295	0.0038	0.973075	1	0.00119	0.00129	0.851928	1	0.00164	0.00314	0.814434	1	0.00645	0.00681	0.930404	1	0.00268	0.00137	0.227905	1
UBA1819	0.00231622	0.0044	0.02	0.245207	0.79722	0.00438	0.000769	0.0120735	0.0958181	0.000297	5.36e-05	0.0183724	0.104518	6.49e-05	1.13e-05	0.336257	1	0	2.93e-06	1	1	0	0	1	1
uncultured bacterium-09	0.00230765	0.00544	0.00279	0.451537	1	0.0013	0.00409	0.379003	0.904377	0.00966	0.00339	0.215178	0.540755	0.00183	0.00316	0.15893	0.720106	0.00111	0.000729	0.88699	1	0.000319	0.000274	0.839427	1
Lachnospiraceae UCG-008	0.00222327	6.88e-05	0.000104	0.828665	1	0.000231	0.00131	0.00172974	0.0253036	0.000309	0.00121	0.0010145	0.0103884	0.00519	0.00237	0.00107698	0.0250642	0.00411	0.0041	0.807063	1	0.00288	0.00327	0.740121	1
Ruminococcus 2	0.00219894	3.26e-05	0.00391	2.30966e-09	5.91273e-07	0.000231	0.00489	2.15133e-06	0.000220296	0.000529	0.00411	0.000153649	0.00224767	0.00424	0.00281	0.0645302	0.40292	0.00206	0.00271	0.895016	1	0.00253	0.00224	0.709843	1
uncultured-21	0.00218098	0.0008	0.000242	0.0138524	0.16494	0.000209	0.000656	0.562044	1	5.21e-05	0.00194	1.31706e-05	0.000280974	0.00402	0.00338	0.410771	1	0.00356	0.00426	0.914404	1	0.0035	0.00497	0.417723	1
[Eubacterium] eligens group	0.00211237	0	3.84e-06	1	1	1.12e-05	0.000131	0.0112276	0.0912469	8.01e-06	0.000405	3.2865e-06	8.41343e-05	0.00456	0.00221	0.00544191	0.0789036	0.00522	0.00259	0.142646	1	0.00442	0.00566	0.767355	1
[Ruminococcus] torques group	0.00206529	0.00697	0.000135	3.16647e-08	5.4041e-06	0.00041	0.000485	0.988583	1	0.00028	0.00366	0.000361989	0.00431019	0.00127	0.0016	0.470834	1	0.0024	0.00138	0.262395	1	0.00215	0.00189	0.971507	1
Marvinbryantia	0.0020625	0.000203	0.000127	0.530461	1	0.00634	0.00222	0.033305	0.196002	0.000817	0.00138	0.634794	1	0.00221	0.00245	0.487409	1	0.00425	0.00334	0.558464	1	0.00323	0.00342	0.911122	1
Agathobacter	0.00200685	1.45e-05	0.000807	1.18876e-05	0.000979346	0.000436	0.00331	0.0223631	0.1487	5.61e-05	0.00259	4.51379e-05	0.000745503	0.00188	0.00258	0.803866	1	0.00533	0.0032	0.459903	1	0.00431	0.00413	0.86035	1
Ruminococcaceae UCG-010	0.00191469	0.0022	0.00101	0.0420965	0.303569	0.00167	0.00324	0.456723	1	0.00317	0.0018	0.165186	0.442803	0.00298	0.00214	0.883033	1	0.00356	0.00233	0.459754	1	0.000965	0.00139	0.372845	1
Prevotellaceae UCG-001	0.00190871	0.000116	7.69e-05	1	1	0.000257	0.00112	0.110076	0.408398	0.00114	0.00151	0.815418	1	0.00549	0.00496	0.279436	0.96886	0.00267	0.00251	0.756338	1	0.000316	0.00148	0.0179723	1
Lachnospiraceae NK3A20 group	0.00188238	0	3.08e-05	0.00982137	0.12587	1.49e-05	0.000477	8.05413e-05	0.00299597	2.8e-05	0.00319	3.10101e-12	7.93859e-10	0.000343	0.00596	6.76595e-07	0.000115472	0.0063	0.00344	0.219341	1	0.00324	0.00488	0.336892	1
[Eubacterium] fissicatena group	0.0018357	0.00284	0.01	0.0834692	0.436084	0.00455	0.00899	0.631827	1	0.000649	8.03e-05	0.0361997	0.171613	0.000111	1.69e-05	0.00547872	0.0789036	2.06e-05	2.05e-05	1	1	0	2.77e-06	1	1
Ruminiclostridium 9	0.00178245	7.96e-05	0.000246	0.121808	0.547067	0.000712	0.00493	0.000291149	0.00745342	0.000902	0.00888	6.75444e-06	0.000157194	0.00201	0.00297	0.445703	1	0.00239	0.00138	0.162051	1	0.00146	0.00145	0.827062	1
Lachnospiraceae UCG-004	0.00176729	0.00346	0.00394	0.514234	1	0.00168	0.000678	0.00867571	0.0752875	0.000317	0.000375	0.827482	1	0.000934	0.00101	0.556396	1	0.000809	0.00125	0.426126	1	0.0016	0.0014	0.927456	1
CHKCI001	0.00169648	0.00115	0.000684	0.843639	1	0.00648	0.01	0.816429	1	0.00886	0.00225	0.0569208	0.227169	0.000172	8.45e-05	0.0713497	0.416847	0	0	1	1	0	0	1	1
Prevotellaceae UCG-003	0.00169308	0.00059	0.000769	0.795087	1	0.000805	0.00144	0.656526	1	0.000252	0.000746	0.0458637	0.195685	0.00211	0.00184	0.409993	1	0.00268	0.00365	0.521961	1	0.00334	0.00443	0.529394	1
Parvimonas	0.00167453	0.00153	0.00363	0.811817	1	0.00356	0.000769	0.0804374	0.333295	0.00146	0.00158	0.83827	1	1.4e-05	0.000279	0.0153867	0.154082	0	5.86e-06	0.61614	1	0	5.54e-06	1	1
Pasteurella	0.00166316	0.000394	0.01	0.000265644	0.0104623	0.00231	0.00143	0.507202	1	0.00241	0.000555	0.0448963	0.194804	1.53e-05	0.000338	0.000227572	0.00776779	1.47e-05	2.05e-05	1	1	3.19e-06	0	0.956522	1
uncultured-04	0.00164581	0.00199	0.0008	0.047137	0.310289	0.00235	0.00194	0.212984	0.623132	0.00382	0.00167	0.026768	0.139849	0.0018	0.00205	0.962064	1	0.00148	0.0011	0.465639	1	0.000837	0.00111	0.551424	1
Butyricicoccus	0.00162846	0.00104	0.0014	0.929171	1	0.000589	0.000625	0.770215	1	0.000982	0.000421	0.122568	0.362744	0.00128	0.00102	0.140117	0.668499	0.00115	0.00125	0.605447	1	0.00181	0.00121	0.531124	1
Hungatella	0.00158816	0.00738	0.00732	0.819899	1	0.00413	0.000529	0.0347173	0.200384	8.01e-06	3.83e-06	1	1	0	0	1	1	0	0	1	1	0	0	1	1
Succinivibrionaceae UCG-001	0.00157121	3.62e-06	0	1	1	2.61e-05	0.00138	0.000815775	0.0174032	2.4e-05	0.00818	3.23026e-07	1.1026e-05	0.000351	0.00568	0.000294353	0.00886523	0.000286	0.00283	0.00414499	0.353706	0.00204	0.00392	0.237897	1
Lachnospira	0.00154867	0	7.69e-06	0.521576	1	0	0.000131	3.02783e-05	0.0017225	4.01e-06	0.000646	4.68992e-11	4.80248e-09	0.00461	0.00163	1.46946e-05	0.00188091	0.000783	0.000835	0.755422	1	0.00362	0.00464	0.30409	1
[Eubacterium] xylanophilum group	0.00149182	0	5.38e-05	0.00634667	0.0955733	2.24e-05	0.00021	0.00139225	0.0237611	0	0.000658	9.66994e-11	8.25168e-09	0.00174	0.00321	0.510778	1	0.00325	0.00401	0.469407	1	0.00378	0.00298	0.674142	1
Ruminococcaceae UCG-011	0.00144654	0.00122	0.0013	0.880818	1	0.00226	0.00626	0.360036	0.882002	0.00283	0.000979	0.0241603	0.127526	0.00204	0.00113	0.687308	1	0.00127	0.00103	0.926509	1	0.000278	0.000529	0.327331	1
Actinobacillus	0.00138989	0.000695	0.00287	0.0338655	0.270236	0.000272	0.000905	0.379191	0.904377	0.00012	0.00145	0.00772162	0.0506855	4.58e-05	6.2e-05	0.0029616	0.054155	0	2.05e-05	0.131553	1	0	5.54e-06	0.595426	1
Intestinibacter	0.00138032	0.000427	0.000773	0.726369	1	0.000507	0.00211	0.199068	0.592574	0.00111	0.00183	0.786548	1	0.0018	0.000609	0.0271437	0.235552	0.003	0.00167	0.149279	1	0.00265	0.00197	0.471923	1
Anaerococcus	0.00136755	0.000554	0.000819	0.956182	1	0.000813	0.000385	0.217412	0.63247	0.00216	0.00267	0.979485	1	7.38e-05	0.000217	0.0527445	0.364935	3.24e-05	2.93e-06	0.110462	1	0	2.77e-06	1	1
Coprococcus 2	0.00133464	0	6.92e-05	0.00403723	0.0645957	7.46e-06	7e-05	0.0647086	0.290621	0	0.00125	1.20269e-11	1.68542e-09	0.00151	0.00322	0.847878	1	0.00237	0.0039	0.24123	1	0.0028	0.00272	0.974315	1
Peptoniphilus	0.00133185	0.00156	0.00211	0.599523	1	0.00302	0.00028	0.000495294	0.0115092	0.00216	0.00267	0.888268	1	4.71e-05	7.04e-05	0.350714	1	4.12e-05	1.76e-05	0.586038	1	1.92e-05	0	0.119715	1
Lachnospiraceae UCG-001	0.00130851	2.9e-05	0	0.0229185	0.231866	5.59e-05	0.000717	0.00011703	0.00399464	0.000954	0.000604	0.472249	0.898852	0.00245	0.00151	0.0666905	0.406494	0.00252	0.00214	0.54399	1	0.00344	0.00235	0.566151	1
[Eubacterium] ruminantium group	0.00129076	1.45e-05	1.15e-05	1	1	1.12e-05	0.000297	0.00327872	0.0381524	2e-05	0.000249	0.000357746	0.00431019	0.00216	0.00263	0.64356	1	0.00235	0.00152	0.42192	1	0.00292	0.00405	0.316444	1
Oscillospira	0.00128617	0.000235	0.000292	0.832428	1	0.000384	0.00108	0.221489	0.640692	0.000453	0.000975	0.074343	0.269955	0.00294	0.00232	0.247367	0.904655	0.00142	0.00201	0.354933	1	0.00162	0.00181	0.751275	1
Lachnospiraceae FCS020 group	0.00128318	0.000242	0.000788	0.00219473	0.0449481	0.000384	0.00161	0.0281215	0.175588	0.000769	0.00119	0.431536	0.843306	0.00157	0.00208	0.917826	1	0.00203	0.00201	0.806825	1	0.00168	0.00202	0.699092	1
Ruminococcaceae UCG-004	0.00122892	0.00114	0.00141	0.72242	1	0.00186	0.00294	0.665095	1	0.00182	0.00219	0.754243	1	0.000291	0.00127	0.219408	0.826005	0.000945	0.00145	0.523479	1	0.00235	0.00176	0.69459	1
Intestinimonas	0.0011609	0.00214	0.00286	0.615974	1	0.00482	0.00231	0.047132	0.231432	0.00262	0.000493	0.00217642	0.0195496	0.0013	0.000285	0.00192665	0.0411019	0.000212	0.000228	0.77537	1	8.31e-05	0.000119	0.728325	1
Peptococcus	0.00115691	0.001	0.000696	0.11842	0.536557	0.0027	0.00141	0.00482071	0.0479305	0.002	0.00229	0.523619	0.943989	0.000828	0.00049	0.390796	1	0.000509	0.000384	0.388868	1	0.000719	0.000793	0.957449	1
CAG-873	0.00114415	0.0023	0.000692	0.283984	0.855294	0.000104	0.000555	0.112474	0.414294	0.00916	0.00203	0.137273	0.392647	0.000922	0.00225	0.647185	1	0.000706	0.000439	0.691659	1	4.79e-05	4.99e-05	1	1
uncultured Porphyromonadaceae bacterium	0.00114036	0.000387	0.00156	0.0622486	0.370597	0.000488	0.00104	0.320423	0.824404	0.000289	0.000562	0.386198	0.774967	0.00269	0.000848	0.203655	0.808305	0.00141	0.00106	0.717489	1	0.000684	0.000812	0.922083	1
Finegoldia	0.0011232	0.00212	0.00133	0.109215	0.49927	0.00409	0.000153	1.79418e-05	0.00131232	0.00351	0.00177	0.101748	0.313825	8.4e-05	7.61e-05	0.876372	1	9.12e-05	2.34e-05	0.146327	1	1.6e-05	2.77e-06	0.63915	1
Candidatus Soleaferrea	0.00107493	0.00148	0.000815	0.558886	1	0.00119	0.00193	0.842747	1	0.00201	0.001	0.222504	0.542485	0.000935	0.00143	0.773236	1	0.00157	0.000861	0.411663	1	0.000636	0.000878	0.701443	1
uncultured-25	0.0010482	2.53e-05	0.000358	0.00466683	0.0724066	0	6.12e-05	0.0156252	0.110189	4.01e-06	7.27e-05	0.0195521	0.108812	0.00629	0.000197	2.76231e-05	0.00235717	0.000168	8.79e-05	0.547338	1	3.51e-05	3.33e-05	0.695351	1
Butyricimonas	0.00103903	0.00299	0.00382	0.806598	1	0.0037	0.00129	0.0812315	0.333295	0.00143	0.000252	0.0180319	0.103734	3.43e-05	2.82e-05	0.512087	1	5.89e-06	2.93e-06	1	1	0	5.54e-06	0.587889	1
uncultured bacterium-05	0.00103005	0.00233	0.000827	0.303727	0.883571	0.00313	0.00255	0.420348	0.960796	0.00819	0.00049	0.0021536	0.0195496	0.000599	8.17e-05	0.00340115	0.0580463	9.12e-05	2.93e-06	0.0334716	0.766414	0	0	1	1
Ruminiclostridium 5	0.00102207	0.000152	0.000457	0.0266102	0.23866	0.000231	0.00171	0.000174841	0.00526579	0.00022	0.0011	0.000532488	0.00592682	0.00236	0.00108	0.63555	1	0.00101	0.00117	0.794573	1	0.00102	0.00103	0.933927	1
Trueperella	0.000994348	0.000568	0.00127	0.726486	1	0.00152	0.000289	0.054985	0.259126	0.00136	0.00241	0.734077	1	0.000104	0.000425	0.0483446	0.353034	5.89e-06	1.17e-05	0.72269	1	0	0	1	1
Corynebacterium 1	0.000954654	0.000409	0.00116	0.273588	0.848952	0.00335	0.00189	0.0384768	0.207369	0.00226	0.00774	0.183838	0.48518	7.89e-05	6.48e-05	0.262422	0.939582	2.94e-06	1.17e-05	0.671984	1	9.58e-06	0	0.493242	1
uncultured bacterium-24	0.000949268	0.00067	1.15e-05	0.000333377	0.0121921	0.000537	0.000713	0.774147	1	0.00136	0.00114	0.379202	0.77292	0.00158	0.00124	0.45877	1	0.00249	0.00156	0.56829	1	0.000479	0.00105	0.50278	1
Coprococcus 1	0.00094867	3.62e-06	3.08e-05	0.0578509	0.352351	2.61e-05	0.000695	1.78861e-06	0.000220296	0.000529	0.001	0.358869	0.746914	0.000815	0.00124	0.842925	1	0.00139	0.00248	0.204774	1	0.00187	0.00195	0.915896	1
[Ruminococcus] gnavus group	0.000891622	0.00626	2.69e-05	5.10059e-05	0.00237409	0.00176	3.93e-05	0.00360869	0.0406238	2e-05	3.44e-05	0.607507	1	2.54e-05	3.38e-05	0.56198	1	2.94e-05	1.17e-05	0.441912	1	2.24e-05	2.77e-05	1	1
Lachnospiraceae NC2004 group	0.000882845	0.000141	2.69e-05	0.0194781	0.203526	0.000526	0.000402	0.562331	1	0.000196	0.000417	0.0927208	0.304314	0.00136	0.00113	0.217062	0.826005	0.00254	0.00134	0.17497	1	0.00151	0.00192	0.374203	1
Eubacterium	0.000880851	0.00645	0.00518	0.486675	1	0.0016	0.00128	0.375422	0.904377	0.000633	1.15e-05	0.000231247	0.00311576	0.000205	2.82e-06	0.0127845	0.133585	2.06e-05	0	0.152586	1	0	0	1	1
Acidaminococcus	0.000870279	0.000112	0.00055	0.247247	0.79722	0.000369	0.000385	0.792064	1	0.00119	0.00198	0.570827	0.997485	0.000184	0.00117	0.210474	0.822617	0.000721	0.00124	0.461339	1	0.00197	0.002	0.962786	1
Erysipelatoclostridium	0.00085093	0.00434	0.000907	0.0912168	0.464155	0.000399	0.00014	0.174864	0.545917	0.000128	3.83e-06	0.0236776	0.126281	0	0	1	1	8.83e-06	2.93e-06	0.717827	1	0	0	1	1
S5-A14a	0.000838763	0.0003	0.000973	0.832213	1	0.000824	0.000101	0.0222424	0.1487	0.000176	0.000459	0.358004	0.746914	3.31e-05	5.63e-06	0.192551	0.793811	0	0	1	1	0	0	1	1
Terrisporobacter	0.000834574	0.000514	0.000738	0.855403	1	0.000887	0.00131	0.454455	1	0.00301	0.00184	0.153597	0.42509	0.0019	0.000324	0.015649	0.154082	9.42e-05	7.91e-05	0.779297	1	0.000243	0.000249	0.99334	1
Ambiguous_taxa-14	0.000831582	0.00013	0.000235	0.404166	1	0.000362	0.000822	0.405996	0.936351	0.00119	0.00057	0.219862	0.540755	0.00247	0.00145	0.216225	0.826005	0.000418	0.000876	0.0516179	1	0.000514	0.000587	1	1
Methanosphaera	0.000786702	3.62e-06	1.92e-05	0.386388	0.994124	2.24e-05	3.06e-05	1	1	1.2e-05	0.000773	7.85955e-08	3.09545e-06	7.63e-06	0.00155	2.18411e-12	1.11827e-09	0.000603	0.00299	0.000480441	0.0819953	0.00263	0.00308	0.818865	1
Ruminococcaceae UCG-013	0.000781316	0.000185	0.000169	0.842192	1	0.000444	0.000656	0.984375	1	0.000922	0.000513	0.196114	0.506457	0.0016	0.000935	0.312493	0.997927	0.00155	0.00103	0.384278	1	0.000773	0.00116	0.291483	1
Sutterella	0.000780119	0.00105	0.000481	0.0100794	0.12587	0.000649	0.000385	0.170923	0.545917	0.000485	0.00021	0.182956	0.48518	0.000319	0.000352	0.897843	1	0.000256	0.000507	0.153288	1	0.000431	0.00049	0.629665	1
Ambiguous_taxa-05	0.000769149	9.77e-05	0.000727	0.00124229	0.0318025	5.59e-05	0.000682	0.00676861	0.0613162	0.000112	0.00162	0.000356652	0.00431019	0.000239	0.00327	0.000105956	0.00493176	0.000962	0.00223	0.0956002	1	0.000617	0.00104	0.438313	1
uncultured-03	0.000760771	0.000119	8.07e-05	0.576414	1	0.000157	0.000328	0.376988	0.904377	0.000144	0.000363	0.0442312	0.193559	0.00148	0.000792	0.342002	1	0.00163	0.00127	0.752976	1	0.00126	0.00133	0.935177	1
Pyramidobacter	0.000721276	0.00157	0.0013	0.881046	1	0.00543	0.000546	0.0036498	0.0406238	0.00309	9.56e-05	0.000497607	0.00566166	0.000369	9.58e-05	0.0138021	0.141333	6.77e-05	4.1e-05	0.68658	1	3.19e-05	4.99e-05	0.496412	1
uncultured-05	0.000661436	0.00025	7.69e-06	0.00138946	0.0338763	0.000127	0.002	0.00758852	0.0669883	0.00384	0.000631	0.0398014	0.182886	0.000491	0.000955	0.282373	0.96886	0.00132	0.000369	0.164964	1	0.000105	0.000274	0.439325	1
Faecalicoccus	0.000649867	0.00233	0.00176	0.233693	0.787175	0.000529	0.00358	0.0788891	0.333295	0.000192	3.06e-05	0.0425998	0.189379	2.04e-05	2.25e-05	1	1	2.94e-06	0	1	1	0	0	1	1
uncultured bacterium-12	0.000649667	0.000119	0.000169	0.718184	1	9.32e-05	0.00149	0.00678781	0.0613162	0.000188	0.000375	0.215901	0.540755	8.27e-05	0.000566	0.00710344	0.0931442	0.000297	0.00249	9.26083e-05	0.0237077	0.00249	0.00183	0.568403	1
Aerococcus	0.000649468	0.000214	0.00172	0.0547654	0.340061	0.000645	0.000525	0.174052	0.545917	0.00154	0.00567	0.79688	1	4.83e-05	0.000107	0.283846	0.96886	2.65e-05	0.000132	0.103974	1	2.24e-05	4.99e-05	0.475854	1
Lachnospiraceae UCG-002	0.000645478	0.00271	0.00203	0.444025	1	0.000992	0.000783	0.454	1	0.000713	0.000275	0.0908789	0.304118	0.000263	5.92e-05	0.00231794	0.0474715	0.000212	7.03e-05	0.121015	1	0.000102	0.000127	0.890833	1
Lachnospiraceae AC2044 group	0.000635306	5.07e-05	5e-05	0.94583	1	0.000529	0.000201	0.0896341	0.364227	0.00437	9.18e-05	3.33413e-05	0.000632249	0.00101	0.00121	0.251578	0.907097	0.000945	0.000559	0.570722	1	7.35e-05	0.000238	0.243561	1
Syntrophococcus	0.000630119	0.000394	1.15e-05	0.00162237	0.0361153	1.12e-05	8.74e-06	0.627069	1	0	0.00265	4.37836e-07	1.40108e-05	4.2e-05	0.00122	0.00554791	0.0789036	0.00157	0.00089	0.454914	1	0.00128	0.00178	0.781347	1
Eisenbergiella	0.000604787	0.000572	0.0016	0.483126	1	0.000455	0.00014	0.0974622	0.380599	0.000116	1.53e-05	0.0400063	0.182886	0.00022	5.07e-05	0.107383	0.555356	1.47e-05	2.93e-06	0.704122	1	3.19e-06	1.39e-05	0.565363	1
Candidatus Saccharimonas	0.000580851	3.62e-06	0.000111	0.0107262	0.130758	1.86e-05	0.000293	0.00260929	0.033399	0.000264	0.000252	0.76894	1	0.000256	0.000727	0.292926	0.973331	0.00188	0.0036	0.319983	1	0.000476	0.00056	0.916055	1
Alistipes	0.00057367	0.00101	0.00164	0.841929	1	0.00101	0.000778	0.631329	1	0.000633	0.000138	0.0926383	0.304314	0.000812	2.54e-05	0.0121749	0.129866	0.000132	1.46e-05	0.0607449	1	3.19e-06	0	0.956522	1
p-1088-a5 gut group	0.000535771	0.000822	0.000946	0.856103	1	0.00116	0.00122	0.395922	0.917249	0.000922	0.000337	0.0545873	0.221815	0.0006	0.000406	0.714458	1	0.000459	0.000161	0.103458	1	9.26e-05	0.000163	0.385133	1
uncultured-16	0.000533776	0.00147	7.69e-05	4.72438e-05	0.00237409	0.00173	0.000813	0.0474617	0.231432	0.00262	0.000448	0.00156193	0.0156806	0.000529	0.000256	0.0845681	0.470839	0.000527	0.00017	0.0668108	1	9.26e-05	8.31e-05	0.889728	1
Selenomonas 3	0.000515824	0	0	1	1	0	0.000446	6.25429e-07	0.00010674	8.01e-06	0.00132	2.05407e-07	7.51203e-06	0.000201	0.00188	0.00268707	0.0509547	0.000344	0.000993	0.0344287	0.766414	0.00142	0.00113	0.920756	1
Clostridioides	0.000507646	0.000105	3.84e-06	0.0183796	0.196049	8.58e-05	0	0.00492667	0.0479305	0	0	1	1	0	0	1	1	0	0	1	1	0	0	1	1
Ruminiclostridium 6	0.000504255	1.81e-05	0.000231	0.000379726	0.0129613	0.000112	0.000372	0.226303	0.647303	0.000329	0.000142	0.108873	0.331802	0.00118	0.000896	0.192174	0.793811	0.000809	0.00113	0.267404	1	0.000399	0.000452	0.831341	1
Mogibacterium	0.000485904	0.000934	0.000331	0.0254265	0.23866	0.000749	0.00103	0.971114	1	0.00133	0.00083	0.341675	0.719907	0.000196	0.000211	0.610895	1	0.000347	0.000164	0.12641	1	0.000233	0.000227	0.958017	1
Enterorhabdus	0.000470545	5.79e-05	7.69e-05	0.579588	1	0.000108	0.000275	0.182223	0.55867	0.000224	0.000352	0.25323	0.592818	0.00067	0.000513	0.232367	0.868408	0.000957	0.000756	0.548876	1	0.000862	0.00124	0.463145	1
Prevotella	0.000452393	0.002	0.0002	0.139468	0.5878	0.000694	6.56e-05	0.080613	0.333295	0.005	3.83e-06	0.00302257	0.0249606	0.000191	1.13e-05	0.170619	0.743638	0	0	1	1	0	0	1	1
Erysipelotrichaceae UCG-006	0.00045	2.17e-05	1.92e-05	1	1	7.46e-06	0.000179	0.00160309	0.0241406	3.21e-05	0.000509	0.000158163	0.00224943	5.6e-05	0.000625	8.27082e-05	0.00423466	0.000336	0.000454	0.915571	1	0.0025	0.002	0.587913	1
Atopobium	0.000443417	0.000405	0.000131	0.294501	0.871587	0.00119	8.74e-06	0.0027211	0.0339806	0.0041	0.000214	0.0173299	0.101987	8.78e-05	0	0.00411573	0.0665498	0	0	1	1	0	2.77e-06	1	1
[Eubacterium] oxidoreducens group	0.000416888	2.53e-05	3.84e-05	0.774407	1	0.000127	0.000197	0.892149	1	0.000481	0.000302	0.278787	0.626049	0.00163	0.000811	0.866922	1	0.000259	0.000161	0.701622	1	0.000105	0.000114	0.991439	1
Porphyromonas	0.000413697	0.00182	0.000642	0.193328	0.695444	0.00317	0.000166	0.0137345	0.106546	0.000914	0.000176	0.311736	0.679186	0	2.82e-06	1	1	0	0	1	1	3.19e-06	0	0.956522	1
Erysipelotrichaceae UCG-007	0.00039734	1.45e-05	0.000477	0.0452664	0.304953	0.00022	0.000289	0.974716	1	0.00467	0.00177	0.363073	0.752604	2.54e-06	3.1e-05	0.141925	0.668499	2.94e-06	8.79e-06	0.615242	1	0	0	1	1
Blvii28 wastewater-sludge group	0.000355252	9.41e-05	1.92e-05	0.106993	0.493518	7.46e-06	0.000171	0.0043107	0.0460869	0	0.00031	1.26295e-05	0.000280974	0.00151	0.000423	0.0716456	0.416847	0.000271	0.000445	0.277108	1	7.35e-05	5.54e-05	0.812231	1
uncultured-26	0.000352659	3.62e-06	7.69e-06	1	1	1.12e-05	0.000415	0.0399944	0.211105	0.00652	0.000126	0.00560139	0.0423571	0	2.82e-06	0.609	1	0	0	1	1	0	0	1	1
Negativibacillus	0.000345479	3.62e-06	1.15e-05	0.49051	1	0.000101	0.000831	0.00993267	0.0847588	0.00228	0.000237	0.00504214	0.0397165	0.000572	0.000499	0.212441	0.824014	4.42e-05	5.27e-05	1	1	4.79e-05	0.00015	0.188181	1
Clostridium sensu stricto 2	0.000333909	0.000105	7.69e-06	0.0259064	0.23866	3.73e-06	4.37e-06	1	1	0	0	1	1	0	0	1	1	0	0	1	1	0	0	1	1
Kandleria	0.000328125	0	0	1	1	0	1.75e-05	0.170816	0.545917	2.8e-05	0.000367	0.000300821	0.0038505	0.000134	0.000735	0.00920244	0.109573	0.00135	0.00118	0.361329	1	0.000409	0.000504	0.951761	1
Negativicoccus	0.000312766	0.000188	3.08e-05	0.0551271	0.340061	0.000365	0	0.000899627	0.0177157	0.000152	0	0.0154568	0.0931042	7.63e-06	0	0.2782	0.96886	0	0	1	1	0	0	1	1
Jeotgalicoccus	0.000300399	7.96e-05	0.000407	0.300205	0.878869	0.000332	7.87e-05	0.0189868	0.131368	0.000377	0.00423	0.0955687	0.308043	2.54e-06	0	0.562485	1	0	0	1	1	0	0	1	1
Paraeggerthella	0.000275864	0.000308	3.46e-05	0.00842792	0.116624	7.46e-06	4.37e-06	1	1	0	0	1	1	6.36e-06	0	1	1	0	0	1	1	0	0	1	1
Tyzzerella	0.000265891	0.00108	6.54e-05	0.00290529	0.0542661	0.00171	0.00035	0.0984919	0.380599	0.000329	2.3e-05	0.0271118	0.140214	3.43e-05	6.2e-05	0.781533	1	2.65e-05	2.05e-05	1	1	6.39e-06	1.66e-05	0.597719	1
Enterobacter	0.000255319	0	3.84e-06	1	1	3.73e-06	1.31e-05	0.750165	1	0	0	1	1	0	2.82e-06	0.593185	1	0	0	1	1	0	2.77e-06	1	1
W5053	0.000236768	0.000195	5.77e-05	0.0820392	0.433032	0.000597	0.000105	0.0358374	0.202257	0.000493	0.0029	0.197096	0.506457	1.02e-05	1.69e-05	0.789471	1	8.83e-06	0	0.570264	1	3.19e-06	0	0.956522	1
Butyrivibrio	0.000203657	3.62e-06	0	1	1	3.73e-06	1.31e-05	0.687145	1	0	0.00213	5.91811e-10	4.32868e-08	2.54e-05	0.000538	5.41655e-05	0.00362099	0.000174	0.000155	0.966646	1	0.00016	0.000238	0.618583	1
Rothia	0.000161769	3.26e-05	3.46e-05	0.933485	1	0.000101	3.5e-05	0.0784824	0.333295	5.61e-05	4.21e-05	0.382761	0.773974	2.54e-06	5.63e-06	1	1	5.89e-06	2.93e-06	1	1	3.19e-06	2.77e-06	0.956522	1
